# The Spatial Architecture of Human Subgingival Biofilms

**DOI:** 10.64898/2026.09.19.752862

**Authors:** Ananya Padmakumar, Paul J McMillan, HoJin Chang, Luan Ngo, Harikrishnan Parappalliyalil, Shafira Bianca Susilo, Jeremy D. Silver, Stuart G. Dashper, Eric C. Reynolds, Paul D. Veith, Debnath Ghosal

## Abstract

Human microbiome studies have transformed understanding of disease-associated microbial communities, yet most approaches collapse polymicrobial biofilms into compositional profiles and lose the spatial relationships through which microorganisms interact *in vivo*. Periodontitis provides a clinically important model to investigate microbial spatial organisation because the disease is associated with deep, anaerobic periodontal pockets colonized by dense polymicrobial biofilms. Here, using multiplex fluorescence *in situ* hybridization with spectral and confocal microscopy of subgingival plaque across 174 sites from 36 individuals with periodontitis, we define taxon-resolved spatial architectures of the human subgingival plaque microbiome. We show that subgingival plaque is organized into recurrent multicellular assemblages of microbial consortia rather than unstructured layers of biomass, including assemblages defined as test-tube-brushes, corncobs and additional polymicrobial architectures with distinct taxonomic patterning. Test-tube brushes were enriched in severe periodontal niches, and their detection and burden increased with pocket depth, with distinct patterns observed in smoking-associated disease sites. In a longitudinal treatment subset, sites containing test-tube brushes before therapy lacked detectable test-tube brushes after treatment and instead showed corncobs concomitant with reduced pocket depth and resolution of disease. In addition to canonical oral biofilm structures, we identify previously undescribed polymicrobial assemblages whose occurrence is patterned by pocket depth and anatomical tooth site. These findings show that disease-associated human biofilms are organized into reproducible spatial states and suggest that microbial architecture provides an additional axis for interpreting microbiome-associated disease.

**Graphical Abstract:** 
