## Supplementary material for "The Spatial Architecture of Human Subgingival Biofilms": SupplementaryTable 1_SubP.xlsx

### Sheet: Supplementary Table S1. Demogra
Sl No.	Patient Id	Bleeding on Probing	Pocket Depth (mm)	Tooth site	Tooth site abbreviation	Age	Gender	Clinical history	Smoker/NonSmoker	Diabetes Melitus
1	PT001	No	7mm	26 Distobuccal	26DB	57	M	HBP	NonSmoker	Yes
2	PT002	No	7mm	14 Mesiobuccal	14MB	70	M	No relevant medical history	NonSmoker	No
3	PT002	No	5mm	33 Mesiobuccal	33MB	70	M	No relevant medical history	NonSmoker	No
4	PT002	No	5mm	44 Mesiobuccal	44MB	70	M	No relevant medical history	NonSmoker	No
5	PT002	No	6mm	46 Midbuccal	46MIB	70	M	No relevant medical history	NonSmoker	No
6	PT003	Yes	10mm	23 Mesiobuccal	23MB	40	M	taking eleuphrat (topical on the skin - not orally)	Heavy Smoker (≥10 cig/day)	Yes
7	PT003	Yes	12mm	26 Mesiobuccal	26MB	40	M	taking eleuphrat (topical on the skin - not orally)	Heavy Smoker (≥10 cig/day)	Yes
8	PT003	Yes	12mm	27 Midpalatal	27MIP	40	M	taking eleuphrat (topical on the skin - not orally)	Heavy Smoker (≥10 cig/day)	Yes
9	PT003	Yes	12mm	16 Distobuccal	16DB	40	M	taking eleuphrat (topical on the skin - not orally)	Heavy Smoker (≥10 cig/day)	Yes
10	PT003	Yes	11mm	25 Midbuccal	25MIB	40	M	taking eleuphrat (topical on the skin - not orally)	Heavy Smoker (≥10 cig/day)	Yes
11	PT003	Yes	12mm	45 Mesiobuccal	45MB	40	M	taking eleuphrat (topical on the skin - not orally)	Heavy Smoker (≥10 cig/day)	Yes
12	PT004	Yes	8mm	26 Mesiobuccal	26MB	51	M	No relevant medical history	Light Smoker (<10 cig/day)	No
13	PT004	Yes	8mm	27 Distobuccal	27DB	51	M	No relevant medical history	Light Smoker (<10 cig/day)	No
14	PT004	No	8mm	25 Midbuccal	25MIB	51	M	No relevant medical history	Light Smoker (<10 cig/day)	No
15	PT004	No	7mm	16 Distobuccal	16DB	51	M	No relevant medical history	Light Smoker (<10 cig/day)	No
16	PT004	Yes	8mm	45 Mesiobuccal	45MB	51	M	No relevant medical history	Light Smoker (<10 cig/day)	No
17	PT005	No	5mm	17 Distobuccal	17DB	46	M	No relevant medical history	NonSmoker	No
18	PT005	No	6mm	25 Midbuccal	25MIB	46	M	No relevant medical history	NonSmoker	No
19	PT005	No	5mm	27 Mesiobuccal	27MB	46	M	No relevant medical history	NonSmoker	No
20	PT006	No	7mm	11 Mesiobuccal	11MB	56	M	No relevant medical history	NonSmoker	No
21	PT006	No	6mm	33 Midbuccal	33MIB	56	M	No relevant medical history	NonSmoker	No
22	PT006	No	5mm	22 Distobuccal	22DB	56	M	No relevant medical history	NonSmoker	No
23	PT006	No	7mm	46 Mesiobuccal	46MB	56	M	No relevant medical history	NonSmoker	No
24	PT006	No	5mm	14 Midbuccal	14MIB	56	M	No relevant medical history	NonSmoker	No
25	PT006	No	7mm	36 Distobuccal	36DB	56	M	No relevant medical history	NonSmoker	No
26	PT006	No	5mm	12 Midbuccal	12MIB	56	M	No relevant medical history	NonSmoker	No
27	PT007	Yes	8mm	14 Midbuccal	14MIB	58	M	No relevant medical history	Light Smoker (<10 cig/day)	No
28	PT007	No	8mm	24 Midpalatal	24MIP	58	M	No relevant medical history	Light Smoker (<10 cig/day)	No
29	PT007	No	9mm	16 Mesiobuccal	16MB	58	M	No relevant medical history	Light Smoker (<10 cig/day)	No
30	PT007	No	8mm	35 Midlingual	35MIL	58	M	No relevant medical history	Light Smoker (<10 cig/day)	No
31	PT008	No	5mm	22 Distobuccal	22DB	66	M	No relevant medical history	NonSmoker	No
32	PT008	Yes	7mm	17 Midpalatal	17MIP	66	M	No relevant medical history	NonSmoker	No
33	PT008	Yes	5mm	34 Midlingual	34MIL	66	M	No relevant medical history	NonSmoker	No
34	PT008	Yes	5mm	46 Distobuccal	46DB	66	M	No relevant medical history	NonSmoker	No
35	PT009	Yes	9mm	26 Midpalatal	26MIP	44	M	No relevant medical history	Light Smoker (<10 cig/day)	No
36	PT009	No	10mm	34 Mesiobuccal	34MB	44	M	No relevant medical history	Light Smoker (<10 cig/day)	No
37	PT009	No	9mm	24 Midpalatal	24MIP	44	M	No relevant medical history	Light Smoker (<10 cig/day)	No
38	PT009	No	8mm	46 Mesiobuccal	46MB	44	M	No relevant medical history	Light Smoker (<10 cig/day)	No
39	PT009	Yes	9mm	45 Midlingual	45MIL	44	M	No relevant medical history	Light Smoker (<10 cig/day)	No
40	PT009	No	8mm	36 Mesiobuccal	36MB	44	M	No relevant medical history	Light Smoker (<10 cig/day)	No
41	PT009	No	9mm	16 Distobuccal	16DB	44	M	No relevant medical history	Light Smoker (<10 cig/day)	No
42	PT010	No	5mm	26 Midpalatal	26MIP	59	M	No relevant medical history	NonSmoker	No
43	PT010	No	8mm	21 Midpalatal	21MIP	59	M	No relevant medical history	NonSmoker	No
44	PT010	Yes	5mm	21 Midbuccal	21MIB	59	M	No relevant medical history	NonSmoker	No
45	PT010	No	7mm	41 Mesiobuccal	41MB	59	M	No relevant medical history	NonSmoker	No
46	PT010	Yes	5mm	16 Mesiobuccal	16MB	59	M	No relevant medical history	NonSmoker	No
47	PT011	Yes	10mm	26 Midpalatal	26MIP	54	M	No relevant medical history	Light Smoker (<10 cig/day)	No
48	PT011	No	9mm	23 Distobuccal	23DB	54	M	No relevant medical history	Light Smoker (<10 cig/day)	No
49	PT012	No	6mm	26 Midpalatal	26MIP	74	M	No relevant medical history	NonSmoker	No
50	PT012	No	5mm	41 Distobuccal	41DB	74	M	No relevant medical history	NonSmoker	No
51	PT012	Yes	5mm	24 Distobuccal	24DB	74	M	No relevant medical history	NonSmoker	No
52	PT012	No	6mm	15 Distobuccal	15DB	74	M	No relevant medical history	NonSmoker	No
53	PT013	No	9mm	16 Distobuccal	16DB	43	M	No relevant medical history	Light Smoker (<10 cig/day)	No
54	PT013	No	9mm	37 Mesiobuccal	37MB	43	M	No relevant medical history	Light Smoker (<10 cig/day)	No
55	PT013	No	8mm	24 Midbuccal	24MIB	43	M	No relevant medical history	Light Smoker (<10 cig/day)	No
56	PT013	Yes	8mm	41 Distobuccal	41DB	43	M	No relevant medical history	Light Smoker (<10 cig/day)	No
57	PT013	No	7mm	33 Distobuccal	33DB	43	M	No relevant medical history	Light Smoker (<10 cig/day)	No
58	PT013	Yes	8mm	42 Distobuccal	42DB	43	M	No relevant medical history	Light Smoker (<10 cig/day)	No
59	PT014	No	4mm	34 Midlingual	34MIL	55	M	No relevant medical history	NonSmoker	No
60	PT014	No	6mm	15 Distobuccal	15DB	55	M	No relevant medical history	NonSmoker	No
61	PT014	Yes	6mm	21 Midlingual	21MIL	55	M	No relevant medical history	NonSmoker	No
62	PT014	Yes	5mm	28 Mesiobuccal	28MB	55	M	No relevant medical history	NonSmoker	No
63	PT014	Yes	5mm	17 Midbuccal	17MIB	55	M	No relevant medical history	NonSmoker	No
64	PT014	Yes	7mm	24 Mesiobuccal	24MB	55	M	No relevant medical history	NonSmoker	No
65	PT015	Yes	5mm	35 Distobuccal	35DB	44	M	No relevant medical history	Light Smoker (<10 cig/day)	No
66	PT015	No	7mm	12 Distobuccal	12DB	44	M	No relevant medical history	Light Smoker (<10 cig/day)	No
67	PT015	No	7mm	15 Midlingual	15MIL	44	M	No relevant medical history	Light Smoker (<10 cig/day)	No
68	PT015	Yes	7mm	17 Midlingual	17MIL	44	M	No relevant medical history	Light Smoker (<10 cig/day)	No
69	PT015	No	5mm	47 Distobuccal	47DB	44	M	No relevant medical history	Light Smoker (<10 cig/day)	No
70	PT015	No	5mm	27 Distobuccal	27DB	44	M	No relevant medical history	Light Smoker (<10 cig/day)	No
71	PT016	No	6mm	15 Distobuccal	15DB	60	F	No relevant medical history	NonSmoker	No
72	PT016	Yes	6mm	24 Distobuccal	24DB	60	F	No relevant medical history	NonSmoker	No
73	PT016	Yes	7mm	36 Mesiobuccal	36MB	60	F	No relevant medical history	NonSmoker	No
74	PT016	Yes	8mm	24 Mesiobuccal	24MB	60	F	No relevant medical history	NonSmoker	No
75	PT016	No	6mm	14 Midbuccal	14MIB	60	F	No relevant medical history	NonSmoker	No
76	PT017	No	7mm	37 Mesiobuccal	37MB	55	F	No relevant medical history	NonSmoker	No
77	PT017	Yes	5mm	48 Midlingual	48MIL	55	F	No relevant medical history	NonSmoker	No
78	PT017	Yes	6mm	36 Midlingual	36MIL	55	F	No relevant medical history	NonSmoker	No
79	PT017	No	8mm	48 Midlingual	48MIL	55	F	No relevant medical history	NonSmoker	No
80	PT017	No	5mm	28 Midbuccal	28MIB	55	F	No relevant medical history	NonSmoker	No
81	PT017	No	7mm	48 Distobuccal	48DB	55	F	No relevant medical history	NonSmoker	No
82	PT018	No	6mm	21 Mesiobuccal	21MB	48	M	No relevant medical history	NonSmoker	No
83	PT018	No	7mm	43 Midlingual	43MIL	48	M	No relevant medical history	NonSmoker	No
84	PT018	Yes	6mm	13 Distobuccal	13DB	48	M	No relevant medical history	NonSmoker	No
85	PT018	No	6mm	28 Mesiobuccal	28MB	48	M	No relevant medical history	NonSmoker	No
86	PT018	No	7mm	26 Midbuccal	26MIB	48	M	No relevant medical history	NonSmoker	No
87	PT018	No	8mm	31 Distobuccal	31DB	48	M	No relevant medical history	NonSmoker	No
88	PT019	Yes	4mm	46 Midbuccal	46MIB	80	M	No relevant medical history	NonSmoker	No
89	PT019	No	7mm	18 Mesiobuccal	18MB	80	M	No relevant medical history	NonSmoker	No
90	PT019	No	7mm	31 Distobuccal	31DB	80	M	No relevant medical history	NonSmoker	No
91	PT019	Yes	4mm	38 Midbuccal	38MIB	80	M	No relevant medical history	NonSmoker	No
92	PT019	No	8mm	21 Midlingual	21MIL	80	M	No relevant medical history	NonSmoker	No
93	PT020	Yes	6mm	14 Distobuccal	14DB	72	M	No relevant medical history	NonSmoker	No
94	PT020	No	8mm	33 Midbuccal	33MIB	72	M	No relevant medical history	NonSmoker	No
95	PT020	Yes	5mm	31 Distobuccal	31DB	72	M	No relevant medical history	NonSmoker	No
96	PT020	Yes	6mm	48 Midlingual	48MIL	72	M	No relevant medical history	NonSmoker	No
97	PT020	Yes	7mm	45 Mesiobuccal	45MB	72	M	No relevant medical history	NonSmoker	No
98	PT020	No	7mm	45 Distobuccal	45DB	72	M	No relevant medical history	NonSmoker	No
99	PT020	Yes	8mm	16 Midbuccal	16MIB	72	M	No relevant medical history	NonSmoker	No
100	PT021	Yes	4mm	23 Midbuccal	23MIB	52	M	No relevant medical history	NonSmoker	No
101	PT021	No	5mm	35 Midlingual	35MIL	52	M	No relevant medical history	NonSmoker	No
102	PT021	Yes	5mm	22 Midlingual	22MIL	52	M	No relevant medical history	NonSmoker	No
103	PT021	No	8mm	47 Distobuccal	47DB	52	M	No relevant medical history	NonSmoker	No
104	PT022	Yes	7mm	47 Midlingual	47MIL	55	F	No relevant medical history	NonSmoker	No
105	PT022	Yes	5mm	28 Midbuccal	28MIB	55	F	No relevant medical history	NonSmoker	No
106	PT022	No	8mm	43 Midlingual	43MIL	55	F	No relevant medical history	NonSmoker	No
107	PT022	Yes	4mm	38 Distobuccal	38DB	55	F	No relevant medical history	NonSmoker	No
108	PT023	Yes	6mm	14 Midbuccal	14MIB	74	F	No relevant medical history	NonSmoker	No
109	PT023	No	5mm	48 Mesiobuccal	48MB	74	F	No relevant medical history	NonSmoker	No
110	PT023	Yes	6mm	48 Mesiobuccal	48MB	74	F	No relevant medical history	NonSmoker	No
111	PT024	Yes	6mm	42 Distobuccal	42DB	73	F	No relevant medical history	NonSmoker	No
112	PT024	No	8mm	28 Midlingual	28MIL	73	F	No relevant medical history	NonSmoker	No
113	PT024	Yes	7mm	41 Distobuccal	41DB	73	F	No relevant medical history	NonSmoker	No
114	PT024	No	7mm	25 Midbuccal	25MIB	73	F	No relevant medical history	NonSmoker	No
115	PT024	Yes	6mm	46 Midbuccal	46MIB	73	F	No relevant medical history	NonSmoker	No
116	PT025	Yes	5mm	18 Mesiobuccal	18MB	59	F	No relevant medical history	NonSmoker	No
117	PT025	No	6mm	42 Midbuccal	42MIB	59	F	No relevant medical history	NonSmoker	No
118	PT025	Yes	8mm	12 Midlingual	12MIL	59	F	No relevant medical history	NonSmoker	No
119	PT025	Yes	5mm	43 Midbuccal	43MIB	59	F	No relevant medical history	NonSmoker	No
120	PT026	Yes	4mm	18 Midbuccal	18MIB	49	M	No relevant medical history	NonSmoker	No
121	PT026	Yes	7mm	25 Distobuccal	25DB	49	M	No relevant medical history	NonSmoker	No
122	PT026	Yes	4mm	23 Midbuccal	23MIB	49	M	No relevant medical history	NonSmoker	No
123	PT026	Yes	5mm	17 Midlingual	17MIL	49	M	No relevant medical history	NonSmoker	No
124	PT026	No	5mm	47 Mesiobuccal	47MB	49	M	No relevant medical history	NonSmoker	No
125	PT026	Yes	8mm	21 Midlingual	21MIL	49	M	No relevant medical history	NonSmoker	No
126	PT027	Yes	7mm	37 Mesiobuccal	37MB	75	M	No relevant medical history	NonSmoker	No
127	PT027	Yes	6mm	17 Midbuccal	17MIB	75	M	No relevant medical history	NonSmoker	No
128	PT027	Yes	5mm	16 Distobuccal	16DB	75	M	No relevant medical history	NonSmoker	No
129	PT027	Yes	8mm	38 Midbuccal	38MIB	75	M	No relevant medical history	NonSmoker	No
130	PT027	No	6mm	45 Mesiobuccal	45MB	75	M	No relevant medical history	NonSmoker	No
131	PT028	No	6mm	31 Distobuccal	31DB	67	M	No relevant medical history	NonSmoker	No
132	PT028	No	8mm	14 Distobuccal	14DB	67	M	No relevant medical history	NonSmoker	No
133	PT028	Yes	5mm	35 Midbuccal	35MIB	67	M	No relevant medical history	NonSmoker	No
134	PT028	No	7mm	11 Distobuccal	11DB	67	M	No relevant medical history	NonSmoker	No
135	PT028	Yes	4mm	27 Midbuccal	27MIB	67	M	No relevant medical history	NonSmoker	No
136	PT028	Yes	5mm	46 Distobuccal	46DB	67	M	No relevant medical history	NonSmoker	No
137	PT029	Yes	8mm	18 Mesiobuccal	18MB	57	M	No relevant medical history	NonSmoker	No
138	PT029	Yes	6mm	42 Distobuccal	42DB	57	M	No relevant medical history	NonSmoker	No
139	PT029	Yes	5mm	46 Mesiobuccal	46MB	57	M	No relevant medical history	NonSmoker	No
140	PT029	No	5mm	34 Mesiobuccal	34MB	57	M	No relevant medical history	NonSmoker	No
141	PT029	Yes	6mm	31 Midlingual	31MIL	57	M	No relevant medical history	NonSmoker	No
142	PT029	Yes	4mm	46 Distobuccal	46DB	57	M	No relevant medical history	NonSmoker	No
143	PT030	No	7mm	23 Midlingual	23MIL	47	M	No relevant medical history	NonSmoker	No
144	PT030	Yes	6mm	44 Mesiobuccal	44MB	47	M	No relevant medical history	NonSmoker	No
145	PT030	No	5mm	15 Mesiobuccal	15MB	47	M	No relevant medical history	NonSmoker	No
146	PT030	No	5mm	37 Midlingual	37MIL	47	M	No relevant medical history	NonSmoker	No
147	PT031	Yes	5mm	42 Mesiobuccal	42MB	56	M	No relevant medical history	NonSmoker	No
148	PT031	No	6mm	12 Mesiobuccal	12MB	56	M	No relevant medical history	NonSmoker	No
149	PT032	No	7mm	25 Midbuccal	25MIB	56	M	Vitiligo	NonSmoker	No
150	PT032	No	4mm	35 Distobuccal	35DB	56	M	Vitiligo	NonSmoker	No
151	PT032	No	8mm	37 Midlingual	37MIL	56	M	Vitiligo	NonSmoker	No
152	PT032	No	6mm	41Mesiobuccal	41MB	56	M	Vitiligo	NonSmoker	No
153	PT032	No	4mm	18 Midbuccal	18MIB	56	M	Vitiligo	NonSmoker	No
154	PT032	Yes	4mm	44 Midbuccal	44MIB	56	M	Vitiligo	NonSmoker	No
155	PT033	No	9mm	34 Midlingual	34MIL	71	M	No relevant medical history	NonSmoker	No
156	PT033	Yes	5mm	36 Midlingual	36MIL	71	M	No relevant medical history	NonSmoker	No
157	PT033	Yes	8mm	17 Midlingual	17MIL	71	M	No relevant medical history	NonSmoker	No
158	PT033	Yes	8mm	33 Midbuccal	33MIB	71	M	No relevant medical history	NonSmoker	No
159	PT033	No	5mm	41 Mesiobuccal	41MB	71	M	No relevant medical history	NonSmoker	No
160	PT033	No	7mm	48 Distobuccal	48DB	71	M	No relevant medical history	NonSmoker	No
161	PT034	Yes	8mm	37 Midbuccal	37MIB	67	M	No relevant medical history	NonSmoker	No
162	PT034	Yes	7mm	35 Distobuccal	35DB	67	M	No relevant medical history	NonSmoker	No
163	PT034	No	5mm	42 Mesiobuccal	42MB	67	M	No relevant medical history	NonSmoker	No
164	PT034	No	8mm	13 Mesiobuccal	13MB	67	M	No relevant medical history	NonSmoker	No
165	PT035	Yes	10mm	24 Mesiobuccal	24MB	42	M	No relevant medical history	Heavy Smoker (≥10 cig/day)	No
166	PT035	Yes	9mm	36 Distobuccal	36DB	42	M	No relevant medical history	Heavy Smoker (≥10 cig/day)	No
167	PT035	No	8mm	31 Mesiobuccal	31MB	42	M	No relevant medical history	Heavy Smoker (≥10 cig/day)	No
168	PT035	No	8mm	22 Distobuccal	22DB	42	M	No relevant medical history	Heavy Smoker (≥10 cig/day)	No
169	PT036	Yes	10mm	12 Midlingual	12MIL	46	F	No relevant medical history	NonSmoker	No
170	PT036	Yes	11mm	12 Mesiobuccal	12MB	46	F	No relevant medical history	NonSmoker	No
171	PT036	No	9mm	14 Distobuccal	14DB	46	F	No relevant medical history	NonSmoker	No
172	PT036	No	8mm	15 Distobuccal	15DB	46	F	No relevant medical history	NonSmoker	No
173	PT036	Yes	10mm	15 Midlingual	15MIL	46	F	No relevant medical history	NonSmoker	No
174	PT036	Yes	13mm	26 Midlingual	26MIL	46	F	No relevant medical history	NonSmoker	No

### Sheet: Sheet2
smoker 5–7 mm	non smoker 5-7mm	smoker 8–9 mm	non smoker 8-9mm	smoker 10-12mm	non smoker 10-13
7mm	7mm	8mm	8mm	10mm	10mm
7mm	7mm	8mm	8mm	10mm	11mm				8
5mm	5mm	8mm	8mm	10mm	10mm				95
7mm	5mm	8mm	8mm	10mm	13mm				23
7mm	6mm	8mm	8mm	11mm					21
7mm	5mm	8mm	8mm	12mm					4
5mm	6mm	9mm	8mm	12mm					9
5mm	5mm	8mm	8mm	12mm					160
	7mm	9mm	8mm	12mm
	6mm	9mm	8mm
	5mm	8mm	8mm
	7mm	9mm	8mm
	5mm	8mm	8mm
	7mm	9mm	8mm
	5mm	9mm	8mm
	5mm	9mm	8mm
	7mm	9mm	8mm
	5mm	8mm	8mm
	5mm	8mm	8mm
	5mm	8mm	8mm
	7mm	9mm	9mm
	5mm	8mm
	6mm	8mm
	5mm
	5mm
	6mm
	7mm
	6mm
	6mm
	5mm
	5mm
	7mm
	6mm
	6mm
	7mm
	6mm
	7mm
	5mm
	6mm
	5mm
	7mm
	6mm
	7mm
	6mm
	6mm
	7mm
	7mm
	7mm
	6mm
	5mm
	6mm
	7mm
	7mm
	5mm
	5mm
	7mm
	5mm
	6mm
	5mm
	6mm
	6mm
	7mm
	7mm
	6mm
	5mm
	6mm
	5mm
	7mm
	5mm
	5mm
	7mm
	6mm
	5mm
	6mm
	6mm
	5mm
	7mm
	5mm
	6mm
	5mm
	5mm
	6mm
	7mm
	6mm
	5mm
	5mm
	5mm
	6mm
	7mm
	6mm
	5mm
	5mm
	7mm
	7mm
	5mm

### Sheet: avg PD smk 
6	PT003	Yes	10mm	10
7	PT003	Yes	12mm	12					Total sites smk
8	PT003	Yes	12mm	12					6
9	PT003	Yes	12mm	12					5
10	PT003	Yes	11mm	11					4
11	PT003	Yes	12mm	12					7
				11.5					2
				6					6
	PT004	Yes	8mm	8					6
	PT004	Yes	8mm	8					4
	PT004	No	8mm	8					40
	PT004	No	7mm	7
	PT004	Yes	8mm	8
				7.8
				5
27	PT007	Yes	8mm	8
28	PT007	No	8mm	8
29	PT007	No	9mm	9
30	PT007	No	8mm	8
				8.25
				4
35	PT009	Yes	9mm	9
36	PT009	No	10mm	10
37	PT009	No	9mm	9
38	PT009	No	8mm	8
39	PT009	Yes	9mm	9
40	PT009	No	8mm	8
41	PT009	No	9mm	9
				8.85714
				7
47	PT011	Yes	10mm	10
48	PT011	No	9mm	9
				9.5
				2
53	PT013	No	9mm	9
54	PT013	No	9mm	9
55	PT013	No	8mm	8
56	PT013	Yes	8mm	8
57	PT013	No	7mm	7
58	PT013	Yes	8mm	8
				8.16667
				6
65	PT015	Yes	5mm	5
66	PT015	No	7mm	7
67	PT015	No	7mm	7
68	PT015	Yes	7mm	7
69	PT015	No	5mm	5
70	PT015	No	5mm	5
				6
				6
165	PT035	Yes	10mm	10
166	PT035	Yes	9mm	9
167	PT035	No	8mm	8
168	PT035	No	8mm	8
				8.75
				4
